# Re-convolving the compositional landscape of primary and recurrent glioblastoma reveals prognostic and targetable tissue states

**DOI:** 10.1101/2021.07.06.451295

**Authors:** Osama Al-Dalahmah, Michael G. Argenziano, Adithya Kannan, Aayushi Mahajan, Julia Furnari, Fahad Paryani, Deborah Boyett, Akshay Save, Nelson Humala, Fatima Khan, Juncheng Li, Hong Lu, Yu Sun, John F. Tuddenham, Alexander R. Goldberg, Athanassios Dovas, Matei A. Banu, Tejaswi Sudhakar, Erin Bush, Andrew B. Lassman, Guy M. McKhann, Brian J. A. Gill, Brett Youngerman, Michael B. Sisti, Jeffrey N. Bruce, Peter A. Sims, Vilas Menon, Peter Canoll

## Abstract

Glioblastoma (GBM) is an aggressive diffusely infiltrating neoplasm that spreads beyond surgical resection margins, where it intermingles with non-neoplastic brain cells. This complex microenvironment harboring infiltrating glioma and non-neoplastic brain cells is the origin of tumor recurrence. Thus, understanding the cellular and molecular features of the glioma microenvironment is therapeutically and prognostically important. We used single-nucleus RNA sequencing (snRNAseq) to determine the cellular composition and transcriptional states in primary and recurrent glioma and identified three compositional ‘tissue-states’ defined by the observed patterns of cohabitation between neoplastic and non-neoplastic brain cells. These comprise states enriched in A) neurons and non-neoplastic glia, B) reactive astrocytes and inflammatory cells, and C) proliferating tumor cells. The tissue states also showed distinct associations with the different transcriptional states of GBM cells. Spatial transcriptomics revealed that the cell-types/transcriptional-states associated with each tissue state colocalize in space. Tissue states are clinically significant because they correlate with radiographic, histopathologic, and prognostic features. Importantly, we found that our compositionally-defined tissue states are enriched in distinct metabolic pathways. One such pathway is fatty acid biosynthesis, which was enriched in tissue state B – a state enriched in recurrent glioblastoma and associated with shorter overall survival- and composed of astrocyte-like/mesenchymal glioma cells, reactive astrocytes, and monocyte-like myeloid cells. We showed that treating acute slices of GBM with a fatty acid synthesis inhibitor is sufficient to deplete the transcriptional signature of tissue state B. Our findings define a novel compositional approach to analyze glioma-infiltrated tissue which allows us to discover prognostic and targetable features, paving the way to new mechanistic and therapeutic discoveries.
