## Supplementary_table_1_metadata_composition_ST_diagnostics_cell_staining for "Re-convolving the compositional landscape of primary and recurrent glioblastoma reveals prognostic and targetable tissue states"

### Sheet: patient_metadata
Use	Case	TB #	Condition	Age	Sex	DX	IDH	MGMT	TERT	EGFR	Chemotherapy	Radiotherapy	Other treatment
snRNAseq	PE01	4189	Cortex with astrogliosis	25	M	N/A	NA	N/A	N/A	N/A	NA	NA	NA
snRNAseq	PE02	4957	Focal architecture abnormalities; hippocampus with focal neuronal loss	22	M	N/A	NA	N/A	N/A	N/A	NA	NA	NA
snRNAseq	PA09	4718	Primary	68	F	GBM	WT	Methylated	-	Positive	NA	NA	NA
snRNAseq	PA10	4916	Primary	61	M	ANA III	WT	Unmethylated	-	Positive	NA	NA	NA
snRNAseq	PE03	3926	Primary	30	M	ANA OLIGO III	Mut	Methylated	-	Negative	NA	NA	NA
snRNAseq	PE04	3652	Primary	33	M	ANA III	Mut	Methylated	-	Negative	NA	NA	NA
snRNAseq	PE05	4100	Primary	30	M	ANA III	Mut	Unmethylated	-	Diffuse positive	NA	NA	NA
snRNAseq	PA1	5618	Primary	59	M	GBM, IDH WT	WT	Methylated	Positive	Negative	NA	NA	NA
snRNAseq	PA2	5980	Primary	70	M	GBM, IDH WT	WT	Unmethylated	Positive	Positive	NA	NA	NA
snRNAseq	PA3	5635	Primary	58	F	GBM, IDH WT	WT	Unmethylated	Positive	Negative	NA	NA	NA
snRNAseq	PO1	4567	Primary	48	F	DIFFUSE GLIOMA, IDH WT	WT	Unmethylated	-	Negative	NA	NA	NA
snRNAseq	PO2	4443	Primary	64	F	GBM, IDH WT	WT	Unmethylated	-	Negative	NA	NA	NA
snRNAseq	PA05	3864	Recurrent	70	M	GBM	WT	Unmethylated	-	Positive	Multiple cycles of Temodar last Nov 2013, Bevacizumab	-	-
snRNAseq	PA04	3966	Recurrent	42	F	HGG	WT	Methylated	-	Negative	TMZ 6 weeks + 12 adjuvant cycles 2005, 2006 11 cycles TMZ	RT 2005	-
snRNAseq	PA12	4027	Recurrent	43	M	GBM	WT	Unmethylated	-	Negative	2013 TMZ	2013 RT	-
snRNAseq	PA06	4416	Recurrent	70	F	GBM	WT	Unmethylated	-	Negative	10/2014 TMZ	10/2014 RT	-
snRNAseq	PA07	4849	Recurrent	54	F	GBM	WT	Unmethylated	-	Positive	Temodar 014	RT 2014	CDX Vaccine trial 2014
snRNAseq	PA08	5053	Recurrent	69	F	GBM	WT	Methylated	-	Negative	TMZ 2/2016 + 6 cycles adjuvant TMZ	RT 2/2016	-
snRNAseq	PA11	5124	Recurrent	61	M	GBM	WT	Unmethylated	-	Positive	-	-	-
snRNAseq	PA14	8762	Recurrent	59	M	HGG	WT	Unmethylated	Positive	Weak diffuse	TMZ 2011+ 1 cycle TMZ	RT 2011	-
snRNAseq	PE06	4437	Seizure epileptic brain	23	M	N/A	NA	N/A	N/A	N/A	NA	NA	NA
Ex vivo slice culture	N/A	6571	Primary	64	F	GBM	WT	Methylated	Positive	Positive	NA	NA	NA
Ex vivo slice culture	N/A	6579	Primary	73	F	GBM	WT	Unmethylated	Negative	Positive	NA	NA	NA
ST&snRNAseq	ST1A	4482	Primary	64	F	GBM	WT	Unmethylated	Negative	Unknown	NA	NA	NA
ST&snRNAseq	ST1B	4744	Recurrent	65	F	GBM	WT	Unmethylated	Negative	Unknown	RT/TMZ + adjuvant TMZ	RT	Basiliximab
ST&snRNAseq	ST1C	4341	Recurrent	53	F	GBM	WT	Unmethylated	Positive	Unknown	RT/TMZ + 4 cycles TMZ	RT	NA
ST&snRNAseq	ST1D	4680	Recurrent	54	F	GBM	WT	Unmethylated	Positive	Unknown	NA	RT	Opdivo
ST	ST2A	4048	Primary	33	F	GBM	Mutant	Unmethylated	Positive	Unknown	NA	NA	NA
ST&snRNAseq	ST2C	5128	Recurrent	41	F	GBM	WT	Unmethylated	Negative	Unknown	RT/TMZ +adjuvant TMZ, Avastin, Opdivo+ RT	RT	Opdivo - Avastin
ST	ST3B	9133	Primary	63	F	GBM	WT	Unmethylated	Positive	Positive	NA	NA	NA
ST	ST3C&ST3D	8665	Primary	71	M	GBM	WT	Partially	Positive	Positive	NA	NA	NA

### Sheet: Sample_QC
case	Raw_Cells_num	Median_genes_per_cell	Cells_after_QC	Median_genes_per_cell_post_cell_QC_and_gene_filteration
TB3966	2081	1139	1798	3786
TB3864	2369	931	1549	3733
TB4416	1146	820	404	3967.5
TB4849	5128	1562	2796	4327.5
TB5053	862	1619	391	4605		number of cells loaded per sample 5000
TB4718	1443	1641	1054	4292		QC parameters:
TB4916	5923	999	3697	3083		Percentage mitochondrial reads <20%
TB5124	4918	1176	2933	3784		Percentage exonic reads <80%
TB4027	4114	822	1870	3202.5		logtotal reads >4
TB8762	6276	744	2156	3990		minimuim genes detected >=400
TB4437	586	1544	179	3714		Doublet score < 1.5-2 per sample based on NMADS filtering
TB3926	2172	1132	212	3306		Overall doublet rate per sample 2.3% - range from 0.4-3.9%
TB3652	2729	1086	153	3828
TB4957	881	863	138	4272
TB4100	1993	1194	654	3436
TB4189	4415	1018	2558	3079
PA2	1942	1322	1283	1340
PA3	3370	1127	3171	1056
PA1	2817	1356	2051	1443
PO1	1853	1350	1580	338.5
PO2_c	2259	2157	1381	1571
PO2_m	2238	2397	972	898
ST1A1	9704	2052	1538	3306
ST1B1	13153	899	2667	4297
ST1C1	4609	1940	1144	3220
ST1D1	1758	1623	752	3839
ST2C1	16103	1761	2387	3026
ST3A1	10641	1395	543	3897
ST3B1	19005	1361	1494	3425

### Sheet: data_input_to_compositional_PCA
		Samples
		NP18762	PA1	PA2	PA3	PO1	PO2_c	PO2_m	TB3864	TB3966	TB4027	TB4189	TB4416	TB4437	TB4718	TB4849	TB4916	TB4957	TB5053	TB5124	ST1A1	ST1B1	ST1C1	ST1D1	ST2C1	ST3A1	ST3B1
Cell Types	Ast1	0.012987	0	0	0	0	0	0	0.001937	0	0	0.032447	0	0	0	0	0	0.144928	0	0	0.004551	0	0	0	0	0	0
	Ast2	0	0.015602	0.009353	0.002838	0.0183544	0.057929	0.065844	0.001291	0.005006	0.03262	0.003127	0.022277	0.011173	0.04649	0.000358	0	0	0	0.003409	0	0.002625	0	0.027926	0.0703812	0	0
	Ast3	0.002319	0	0.000779	0	0	0	0	0	0.001669	0.062032	0.003127	0.014851	0	0.010436	0	0	0	0	0.000341	0.154746	0.011249	0.11014	0.151596	0.447842	0.018416	0.000669
	Endothelial	0.004174	0.007801	0.003118	0.000631	0.00632911	0.002896	0.007202	0.000646	0.002225	0.001604	0.006255	0.00495	0	0.001898	0.003934	0.001352	0.014493	0.002558	0.000682	0.011053	0.007499	0.023601	0.029255	0.0364474	0	0
	mgTAM	0.003247	0	0	0	0	0	0	0.001937	0.235261	0	0	0.009901	0	0.000949	0	0.167163	0	0.053708	0.005455	0.464387	0.354878	0.451299	0.460123	0.661765	0.444874	0.345737
	moTAM	0.000928	0	0	0	0	0	0	0.019367	0	0.449733	0.002346	0.059406	0	0.304554	0	0.00027	0	0.140665	0.004432	0.160969	0.557206	0.288961	0.368098	0.0882353	0.371373	0.216509
	Myel1	0.093692	0.0902	0.271239	0.013876	0.168987	0.125272	0.134774	0.070368	0.009455	0.1	0.202893	0.366337	0.223464	0.023719	0.004292	0.016229	0.014493	0.079284	0.048756	0.091168	0.039342	0.055195	0.09816	0.220588	0.065764	0.081191
	Neuron	0.111317	0.005851	0.001559	0.014191	0.198101	0.000724	0.242798	0.155584	0.230256	0.076471	0.283425	0.136139	0.139665	0.017078	0.018598	0.037869	0.550725	0	0.000682	0.002849	0.014051	0.003247	0	0	0.001934	0.039242
	Oligodendrocyte	0.251391	0.005851	0.179267	0.001577	0.593671	0.175235	0.48251	0.445449	0.057286	0.097861	0.325254	0.20297	0.620112	0.248577	0.005007	0.424128	0.166667	0	0.040232	0.132479	0.003212	0.081169	0.009202	0	0.073501	0.08728
	OPC	0.005566	0.033642	0.008574	0.012299	0.014557	0.01593	0.04321	0	0.00723	0	0.137217	0	0.005587	0.018975	0	0.00027	0.108696	0	0.002046	0.148148	0.031313	0.12013	0.064417	0.0294118	0.042553	0.230041
	prTAM	0	0	0	0	0	0	0	0.000646	0	0	0	0	0	0	0.128398	0	0	0	0	0.013654	0.000375	0.064685	0.031915	0.012987	0	0
	Tcell	0.003711	0	0	0	0	0	0	0.003228	0.001669	0.050802	0.003909	0.049505	0	0.001898	0.001788	0.000541	0	0.012788	0.007501	0.10078	0.013498	0.103147	0.099734	0.0138249	0	0
	CNVpos	0.510668	0.841053	0.526111	0.954588	0	0.622013	0.023663	0.299548	0.449944	0.128877	0	0.133663	0	0.325427	0.837625	0.352177	0	0.710997	0.886464	0.040962	0	0.057692	0.029255	0.00795978	0	0
Glioma States	gl_Mes1	0.167904	0.4549	0.290725	0.128981	0	0.320058	0.006173	0.181407	0.124583	0.079144	0	0.04703	0	0.188805	0.569385	0.117933	0	0.053709	0.419707	0.039662	0	0.120629	0	0.00293255	0.029466	0.01004
	gl_Mes2	0.068646	0.05607	0.029618	0.040366	0	0.084721	0	0.018722	0.023359	0.041176	0	0.079208	0	0.01518	0.121245	0.015959	0	0.040921	0.10058	0.055917	0.018373	0.062063	0.107713	0.0800168	0	0
	gl_PN1	0.000928	0.225256	0.144193	0.327026	0	0.062998	0.011317	0	0.000556	0	0	0	0	0.071158	0.000358	0.041926	0	0.598465	0.191953	0.019506	0.00375	0.04021	0.006649	0.211144	0	0
	gl_PN2	0.19898	0.041443	0.009353	0.413119	0	0.014482	0.003086	0.036152	0.27753	0	0	0	0	0.009488	0.003934	0.169056	0	0.017903	0.124787	0.036411	0.006374	0.094406	0.045213	0.0821114	0	0
	gl_Pro1	0.008813	0.020478	0.01325	0.009461	0	0.047792	0.001029	0.013557	0.005562	0.002674	0	0.002475	0	0.013283	0.03505	0.002434	0	0	0.013638	0.06632	0.00225	0.054196	0.037234	0.0058651	0	0
	gl_Pro2	0.065399	0.042905	0.038971	0.035636	0	0.091962	0.002058	0.049709	0.018354	0.005882	0	0.00495	0	0.027514	0.107654	0.004869	0	0	0.0358	0.06762	0.029246	0.032343	0.027926	0.000838	0.040516	0.227577
	Total Nuclei	2156	2051	1283	3171	1580	1381	972	1549	1798	1870	2558	404	179	1054	2796	3697	138	391	2933	1538	2667	1144	752	2387	543	1494

### Sheet: ST_diagnostics
Sample	median_depth_per_spot	median_features_per_spot	sparsity			Correlation of Cellular Density with Deconvolved Cell Type Proportions
ST1A1	6366	3034	0.89777				p_value	correlation
ST1B1	3196.5	1766.5	0.938112162			pAst1	0.742822	-0.05936
ST1C1	2059.5	1241.5	0.956162875			pAst2	0.271388	0.197179
ST1D1	5159.5	2504.5	0.910532297			pAst3	0.96416	0.008136
ST2A1	205.5	152.5	0.992509371			pEndothelial	0.560308	-0.10515
ST2C1	165	125	0.994611485			pgl_Mes1	0.187843	0.235094
ST3B1	266	199	0.989322956			pgl_Mes2	0.140557	0.262139
ST3C1	311	233	0.99068325			pgl_PN1	0.03118	0.375719
ST3D1	266	207	0.989077205			pgl_PN2	0.384272	-0.15656
						pgl_Pro1	0.555638	0.1064
						pgl_Pro2	0.00155	0.528982
						pmgTAM	0.043752	-0.35323
						pmoTAM	0.120438	-0.27569
						pMyel1	0.004594	-0.48108
						pNeuron	0.159227	-0.25078
						pOligodendrocyte	0.006756	-0.4623
						pOPC	0.376651	-0.15905
						pprTAM	0.577422	-0.10062
						pTcell	0.227144	-0.21608
						CNVpos	0.025378	0.388707
Data per BayesSpace Cluster
sample	spatial.cluster	area (u^2)	nuclei (n)	density	pAst1	pAst2	pAst3	pEndothelial	pgl_Mes1	pgl_Mes2	pgl_PN1	pgl_PN2	pgl_Pro1	pgl_Pro2	pmgTAM	pmoTAM	pMyel1	pNeuron	pOligodendrocyte	pOPC	pprTAM	pTcell
ST1A1	ST1A1.1	110.851	1528	13.7842	0.013304	0.611077	0.041558	0.013322	0.019225	0.035826	0.005487	0.007621	0.184584	0.020766	0.000971	0.002242	0.00652	0.010781	0.009279	0.009679	0.00384	0.003916
ST1A1	ST1A1.2	256.344	4319	16.8485	0.01799	0.594657	0.006375	0.006695	0.005371	0.001447	0.011484	0.008394	0.208165	0.03305	0.002934	0.003467	0.021495	0.009187	0.021761	0.038709	0.004071	0.004747
ST1A1	ST1A1.3	157.617	1814	11.5089	0.002879	0.566574	0.112931	0.019433	0.00201	0.207479	0.000669	0.002076	0.056797	5.3e-05	0.000525	0.002667	0.009998	0.007091	0.000881	0.000325	0.000342	0.007268
ST1A1	ST1A1.4	116.913	2057	17.5942	0.019891	0.487093	0.009645	0.223603	0.002938	0.000215	0.004355	0.001458	0.162906	0.008811	0.004834	0.005133	0.006187	0.009257	0.017565	0.02528	0.003003	0.007827
ST1B1	ST1B1.1	493.635	4301	8.71293	0.050426	0.642277	0.003673	0.021221	0.001317	0.002633	0.000605	0.001133	0.005358	0.001425	0.012926	0.004385	0.035592	0.05109	0.142553	0.01623	0.001834	0.005321
ST1B1	ST1B1.2	334.286	3172	9.48889	0.00889	0.651504	0.011917	0.034272	0.002118	0.005159	0.005614	0.000761	0.005749	0.000456	0.005125	0.00448	0.105569	0.000411	0.145011	0.005853	0.002306	0.004803
ST1B1	ST1B1.3	122.976	2751	22.3703	0.00219	0.289981	0.076782	0.423804	0.005383	0.005531	0.001732	0.000323	0.004263	4.53e-05	0.007346	0.04589	0.057674	0.001171	0.01123	0.002656	0.045145	0.018854
ST1B1	ST1B1.4	400.97	9368	23.3634	0.007331	0.670132	0.079017	0.021003	0.026428	0.009766	0.007009	0.00142	0.007992	0.002509	0.01166	0.012356	0.050386	0.001181	0.061711	0.006902	0.012355	0.010844
ST1B1	ST1B1.5	183.597	4386	23.8892	0.001271	0.342278	0.357979	0.056956	0.045142	0.016591	0.004364	0.005242	0.018551	0.003305	0.005516	0.006285	0.075098	0.000311	9.04e-05	0.000184	0.053243	0.007591
ST1B1	ST1B1.6	219.104	3858	17.608	0.006915	0.648024	0.061915	0.038337	0.028991	0.016103	0.002719	0.006584	0.014422	0.027772	0.009876	0.012694	0.060949	0.02395	0.019169	0.013442	0.004733	0.003408
ST1B1	ST1B1.7	205.248	2730	13.301	0.03455	0.641608	0.007543	0.035872	0.001617	0.005393	0.000952	0.000405	0.00627	0.001079	0.008194	0.007334	0.03722	0.106775	0.066515	0.023874	0.005013	0.009785
ST1C1	ST1C1.1	355.936	4616	12.9686	0.027574	0.505124	0.021005	0.020517	0.012344	0.014391	0.013585	0.005702	0.01201	0.00348	0.016374	0.011828	0.083972	0.014411	0.191932	0.026588	0.007562	0.011602
ST1C1	ST1C1.2	427.817	5684	13.2861	0.013271	0.49376	0.012381	0.012352	0.007795	0.010651	0.008455	0.004424	0.008234	0.003429	0.014032	0.012761	0.131454	0.010934	0.219661	0.019548	0.006312	0.010548
ST1C1	ST1C1.3	116.047	2283	19.673	0.010618	0.391346	0.104931	0.290785	0.015029	0.007168	0.002777	0.004358	0.010627	0.002678	0.004527	0.027778	0.050341	0.00382	0.050147	0.007658	0.008131	0.007282
ST1C1	ST1C1.4	80.5404	1000	12.4161	0.016866	0.382022	0.046847	0.146069	0.015432	0.017922	0.020164	0.014744	0.024091	0.005788	0.016558	0.011126	0.059905	0.020008	0.105808	0.058215	0.011297	0.027137
ST1D1	ST1D1.1	115.181	5530	48.0112	0.012147	0.591622	0.013471	0.020836	0.032481	0.11018	0.021245	0.000662	0.100733	0.061536	0.00146	0.001341	0.003557	0.002357	0.007429	0.013499	0.002218	0.003228
ST1D1	ST1D1.2	180.999	8384	46.3206	0.008207	0.671326	0.01213	0.008704	0.007218	0.216388	0.001819	0.006154	0.013037	0.000792	0.000694	0.001303	0.007651	0.018394	0.01912	0.001596	0.000771	0.004696
ST1D1	ST1D1.3	258.076	12064	46.746	0.01413	0.638407	0.059945	0.013308	0.025724	0.109889	0.003624	0.010698	0.053938	0.007311	0.001381	0.001676	0.006976	0.019723	0.01005	0.012678	0.002042	0.008499
ST1D1	ST1D1.4	155.885	8353	53.5845	0.010333	0.538732	0.01337	0.079381	0.016703	0.052855	0.035773	0.000831	0.111093	0.103598	0.001868	0.002472	0.001817	0.001886	0.005036	0.020751	0.001147	0.002352
ST1D1	ST1D1.5	106.521	3193	29.9753	0.013213	0.634238	0.026714	0.059109	0.032477	0.109019	0.006923	0.004831	0.010583	0.001729	0.00176	0.005566	0.038596	0.010875	0.02608	0.004787	0.002098	0.011403
ST2A1	ST2A1.1	71.0141	1827	25.7273	0.084371	0.350421	0.17326	0.126887	0.010359	0.013461	0.016441	0.010492	0.01826	0.011195	0.018312	0.007487	0.030456	0.029459	0.033136	0.020895	0.009483	0.035627
ST2A1	ST2A1.2	272.798	8392	30.7627	0.041774	0.458102	0.130045	0.113309	0.017563	0.023477	0.010522	0.006014	0.019192	0.010129	0.013195	0.010146	0.027611	0.023748	0.03344	0.038056	0.008426	0.015248
ST2A1	ST2A1.3	46.7654	830	17.7482	0.05944	0.365474	0.067919	0.183422	0.019621	0.056796	0.01306	0.01173	0.023903	0.011147	0.015558	0.012514	0.045089	0.020499	0.040019	0.015455	0.005788	0.032568
ST2A1	ST2A1.4	496.233	16893	34.0425	0.046218	0.451018	0.1425	0.109264	0.011733	0.026774	0.018633	0.007517	0.022226	0.00722	0.010066	0.007144	0.023507	0.028417	0.032921	0.031509	0.007662	0.015672
ST2A1	ST2A1.5	397.506	13487	33.9291	0.024785	0.483032	0.120637	0.111742	0.008295	0.070018	0.009437	0.005951	0.020679	0.006623	0.010667	0.007222	0.026525	0.02543	0.018131	0.024035	0.006235	0.020554
ST2C1	ST2C1.1	207.846	5714	27.4915	0.049774	0.402719	0.094273	0.116699	0.029084	0.023236	0.022304	0.007626	0.022785	0.008815	0.011166	0.017346	0.027517	0.029111	0.065562	0.035246	0.010607	0.026131
ST2C1	ST2C1.2	142.028	3893	27.4101	0.071766	0.377458	0.117963	0.132439	0.014773	0.038696	0.024432	0.014859	0.027415	0.0021	0.013288	0.011281	0.012998	0.033384	0.05893	0.018164	0.003231	0.026821
ST3B1	ST3B1.1	760.37	16218	21.3291	0.022407	0.339242	0.074238	0.094424	0.030079	0.256646	0.017269	0.013079	0.024336	0.016259	0.00588	0.004341	0.014824	0.021651	0.022948	0.022069	0.004338	0.015971
ST3B1	ST3B1.2	405.3	6273	15.4774	0.026385	0.301775	0.083402	0.111228	0.030037	0.185375	0.020947	0.019358	0.035331	0.009013	0.007736	0.014461	0.026053	0.039845	0.03669	0.022524	0.003083	0.026756
ST3C1	ST3C1.1	270.2	4524	16.7432	0.024538	0.389506	0.143626	0.179386	0.015237	0.025934	0.007386	0.006932	0.01093	0.00999	0.015921	0.015562	0.025425	0.025473	0.026382	0.032042	0.018683	0.027048
ST3C1	ST3C1.2	187.061	3131	16.7378	0.034208	0.362403	0.139995	0.112284	0.022893	0.037967	0.012795	0.012632	0.013906	0.005318	0.021255	0.01921	0.041584	0.036326	0.038841	0.032614	0.021958	0.033812
ST3D1	ST3D1.1	39.8372	582	14.6095	0.024937	0.160724	0.089825	0.171285	0.021753	0.110313	0.005525	0.025148	0.031406	0.00857	0.043586	0.029944	0.027933	0.08008	0.044904	0.044256	0.007399	0.072411
ST3D1	ST3D1.2	113.449	2090	18.4223	0.036496	0.251267	0.132219	0.182484	0.039964	0.095059	0.018664	0.022355	0.022485	0.011191	0.010901	0.014149	0.025737	0.025777	0.034865	0.014179	0.008328	0.05388
